# *SimBu*: Bias-aware simulation of bulk RNA-seq data with variable cell type composition

**DOI:** 10.1101/2022.05.06.490889

**Authors:** Alexander Dietrich, Gregor Sturm, Lorenzo Merotto, Federico Marini, Francesca Finotello, Markus List

**Author notes:** Joint last author (Francesca Finotello, Markus List).

## Abstract

**Motivation:** As complex tissues are typically composed of various cell types, deconvolution tools have been developed to computationally infer their cellular composition from bulk RNA sequencing (RNA-seq) data. To comprehensively assess deconvolution performance, gold-standard datasets are indispensable. Gold-standard, experimental techniques like flow cytometry or immunohistochemistry are resource-intensive and cannot be systematically applied to the numerous cell types and tissues profiled with high-throughput transcriptomics. The simulation of ‘pseudo-bulk’ data, generated by aggregating single-cell RNA-seq (scRNA-seq) expression profiles in pre-defined proportions, offers a scalable and cost-effective alternative. This makes it feasible to create *in silico* gold standards that allow fine-grained control of cell-type fractions not conceivable in an experimental setup. However, at present, no simulation software for generating pseudo-bulk RNA-seq data exists.

**Results:** We developed *SimBu*, an R package capable of simulating pseudo-bulk samples based on various simulation scenarios, designed to test specific features of deconvolution methods. A unique feature of *SimBu* is the modelling of cell-type-specific mRNA bias using experimentally-derived or data-driven scaling factors. Here, we show that *SimBu* can generate realistic pseudo-bulk data, recapitulating the biological and statistical features of real RNA-seq data. Finally, we illustrate the impact of mRNA bias on the evaluation of deconvolution tools and provide recommendations for the selection of suitable methods for estimating mRNA content.

**Conclusion:** SimBu is a user-friendly and flexible tool for simulating realistic pseudo-bulk RNA-seq datasets serving as *in silico* gold-standard for assessing cell-type deconvolution methods.

**Availability:** *SimBu* is freely available at https://github.com/omnideconv/SimBu as an R package under the GPL-3 license.

**Supplementary information:** Supplementary data are available at *Bioinformatics* online.
