## Supplementary material for "*SimBu*: Bias-aware simulation of bulk RNA-seq data with variable cell type composition": scRNAseq_celltypes

### Sheet: Hao
Cell type	Freq
ASDC	76
Eryth	83
T cells CD8 proliferating	91
T cells CD4 proliferating	108
innate lymphocyte cells	132
HSPC	329
T cells double negative	356
Plasma cells	366
NK cells proliferating	548
Doublet	605
Dendritic cells plasmacytoid	861
NK cells CD56bright CD16+/-	943
T cells CD4 cytotoxic activity	1736
Platelet	2293
B cells intermediate	2431
T regulatory cells	2507
Dendritic cells	2652
MAI T cells	2784
T cells CD8 central memory	2883
B cells memory	3285
T cells gamma delta	3649
T cells CD4 effector memory	4282
B cells	7718
T cells CD8	10768
T cells CD8 effector memory	11727
T cells CD4 central memory	14889
NK cells	17173
T cells CD4	17479
Monocytes	49010

### Sheet: Maynard
Cell type	Freq
T cells other	125
Dendritic cells	148
T cell dividing	224
Dendritic cells plasmacytoid	234
Pericyte	280
Smooth muscle cell	295
Ciliated	309
NK cells	352
Alevolar cell type 1	437
Alevolar cell type 2	449
other	454
Mast cells	545
Dendritic cells conventional	565
B cells	674
T regulatory cells	718
Granulocytes	723
Endothelial cell	957
Plasma cells	1069
T cells CD4	1294
T cells CD8	1536
Monocytes	1559
Fibroblasts	1904
Macrophages	2526
Epithelial cell malignant	3215

### Sheet: Travaglini
Cell type	Freq
Ionocyte	2
Plasma cells	2
Dendritic cells IGSF21+	8
Dendritic cells plasmacytoid	13
Fibromyocyte	15
Dendritic cells	17
NK cells proliferating	17
Lipofibroblast	20
Macrophages	32
Vein	42
Differentiating Basal	43
Lymphatic	44
Mast cells	46
Myofibroblast	52
NK cells T	52
Neuroendocrine	55
T cells CD8 central memory	59
Capillary Intermediate	88
Artery	92
Bronchial Vessel	106
Neutrophils	113
T cells CD4 central memory	126
B cells	129
T cells CD4	131
Monocytes	139
Goblet	233
Basal	240
T cells CD8	378
Fibroblasts	518
Pericyte	518
Smooth muscle cell	522
Ciliated	551
Club cells	898
NK cells	1232
Epithelial cell	1382
Capillary	1494
